# Chromosome-level Genome Assembly and Annotation of *Petunia hybrida*

**DOI:** 10.1101/2024.09.19.611905

**Authors:** Ali Saei, Donald Hunter, Elena Hilario, Charles David, Hilary Ireland, Azadeh Esfandiari, Ian King, Ella Grierson, Lei Wang, Murray Boase, Matthew Kramer, Shankar Shakya, Megan Bowman, Christopher R. Barbey, David Chagné

**Affiliations:** AgResearch Grasslands, Palmerston North, New Zealand; The New Zealand Institute for Plant and Food Research Limited (Plant & Food Research), Palmerston North, New Zealand; Plant & Food Research, Auckland, New Zealand; Plant & Food Research, Lincoln, New Zealand; Ball Horticultural Company, West Chicago, Illinois, USA

## Abstract

*Petunia hybrida* is the world’s most popular garden plant and is regarded as a supermodel for studying the biology associated with the Asterid clade, the largest of the two major groups of flowering plants. Unlike other Solanaceae, petunia has a base chromosome number of seven, not 12. This along with recombination suppression has previously hindered efforts to assemble its genome to chromosome level. Here we achieve a chromosome-level assembly for *P. hybrida* using a combination of short-read and long-read sequencing, optical mapping (Bionano) and Hi-C technologies. The resulting assembly spans 1253.6 Mb with a BUSCO score of 99.8%. A total of 35,089 genes were predicted and of those 29,655 were functionally annotated. Syntenic regions between petunia, tomato and pepper were identified, highlighting rearrangements that have occurred since their divergence indicating that the 12 chromosomes of Solanaceae did not originate from whole genome duplication of an ancestral species with seven chromosomes like petunia. This chromosome-level assembly will significantly enhance trait mapping efficiency in petunia and serve as a valuable resource for functional genomic studies in this key plant model.
