## Supplementary Figure S5 for "Chromosome-level Genome Assembly and Annotation of *Petunia hybrida*"

### Sheet: FigS5
Refrence	Petunia_Chromosome_Name	Chromosome_Name	Links_Number		Supplementary Figure S5: Comparative genome mapping between petunia and pepper, physalis, tobacco, tomato and potato: number of syntenic loci
Pepper	Chr3	CA.ch03	587
Pepper	Chr6	CA.ch08	491					Sum of Link_Number	Petunia
Pepper	Chr2	CA.ch07	415					Refrence Genome	Chr1	Chr2	Chr3	Chr4	Chr5	Chr6	Chr7	Grand Total
Pepper	Chr4	CA.ch02	349					Tomato	1055	925	1082	885	677	901	620	6145
Pepper	Chr4	CA.ch04	297					SL4.ch01	30	11	78	27	102	597	9	854
Pepper	Chr1	CA.ch11	284					SL4.ch02	179	103	33	337	12	7	12	683
Pepper	Chr7	CA.ch01	253					SL4.ch03	21	12	527	2	8	85	5	660
Pepper	Chr3	CA.ch06	253					SL4.ch04	117	13	67	273	66	3	6	545
Pepper	Chr7	CA.ch10	220					SL4.ch05	266	115	13	7	2	2	5	410
Pepper	Chr5	CA.ch12	196					SL4.ch06	137	9	224	1	56	6	11	444
Pepper	Chr1	CA.ch02	195					SL4.ch07	13	419	10	23	7	11	14	497
Pepper	Chr1	CA.ch12	183					SL4.ch08	13	101	7	4	7	3	313	448
Pepper	Chr6	CA.ch01	179					SL4.ch09	12	8	8	172	133	169	7	509
Pepper	Chr5	CA.ch03	168					SL4.ch10	9	80	9	9	8	5	227	347
Pepper	Chr4	CA.ch09	166					SL4.ch11	208	45	93	27	25	7	5	410
Pepper	Chr1	CA.ch05	161					SL4.ch12	50	9	13	3	251	6	6	338
Pepper	Chr1	CA.ch06	158					Tobacco	1956	1759	2099	1708	1325	1674	1213	11734
Pepper	Chr3	CA.ch11	112					Nb.ch00	31	19	29	23	21	27	20	170
Pepper	Chr5	CA.ch01	110					Nb.ch01	10	12	5	4	89	646	11	777
Pepper	Chr2	CA.ch05	110					Nb.ch02	133	94	21	261	65	5	26	605
Pepper	Chr2	CA.ch10	100					Nb.ch03	55	38	517	9	32	6	6	663
Pepper	Chr6	CA.ch04	99					Nb.ch04	105	77	43	212	11	5	3	456
Pepper	Chr6	CA.ch03	93					Nb.ch05	80	188	29	179	25	37	14	552
Pepper	Chr2	CA.ch02	93					Nb.ch06	57	12	57	27	230	173	6	562
Pepper	Chr7	CA.ch08	88					Nb.ch07	132	179	113	9	13	8	84	538
Pepper	Chr6	CA.ch09	81					Nb.ch08	154	80	111	12	94	6	42	499
Pepper	Chr5	CA.ch09	79					Nb.ch09	95	11	169	7	112	18	89	501
Pepper	Chr3	CA.ch01	74					Nb.ch10	55	130	26	7	77	16	241	552
Pepper	Chr2	CA.ch01	71					Nb.ch11	55	31	68	11	97	355	5	622
Pepper	Chr5	CA.ch06	57					Nb.ch12	86	185	41	137	96	9	14	568
Pepper	Chr3	CA.ch05	56					Nb.ch13	121	122	405	6	33	9	82	778
Pepper	Chr4	CA.ch07	42					Nb.ch14	106	70	124	125	13	74	60	572
Pepper	Chr3	CA.ch02	41					Nb.ch15	93	245	53	126	17	8	124	666
Pepper	Chr1	CA.ch01	39					Nb.ch16	95	69	126	31	167	121	55	664
Pepper	Chr1	CA.ch03	38					Nb.ch17	101	67	138	67	10	93	285	761
Pepper	Chr2	CA.ch04	36					Nb.ch18	218	114	9	122	60	24	4	551
Pepper	Chr2	CA.ch08	35					Nb.ch19	174	16	15	333	63	34	42	677
Pepper	Chr4	CA.ch08	34					Potato	1282	1131	1296	1076	865	1092	759	7501
Pepper	Chr2	CA.ch12	31					ST4.ch01	46	12	92	33	141	718	16	1058
Pepper	Chr1	CA.ch08	29					ST4.ch02	200	123	43	407	16	9	11	809
Pepper	Chr3	CA.ch12	28					ST4.ch03	27	7	614	7	15	109	9	788
Pepper	Chr1	CA.ch04	24					ST4.ch04	130	18	68	327	82	3	12	640
Pepper	Chr1	CA.ch10	21					ST4.ch05	316	135	10	10	10	7	6	494
Pepper	Chr7	CA.ch06	20					ST4.ch06	191	13	285	5	71	11	17	593
Pepper	Chr5	CA.ch05	20					ST4.ch07	21	503	12	31	10	10	17	604
Pepper	Chr2	CA.ch11	20					ST4.ch08	12	129	9	9	10	7	380	556
Pepper	Chr5	CA.ch11	19					ST4.ch09	19	9	15	204	160	191	10	608
Pepper	Chr3	CA.ch07	19					ST4.ch10	21	105	11	12	14	3	264	430
Pepper	Chr7	CA.ch07	17					ST4.ch11	242	57	116	28	25	10	6	484
Pepper	Chr6	CA.ch12	17					ST4.ch12	57	20	21	3	311	14	11	437
Pepper	Chr5	CA.ch02	17					Physalis	1088	887	1128	926	689	938	662	6318
Pepper	Chr4	CA.ch01	17					Pf.ch01	13	11	11	5	182	230	9	461
Pepper	Chr3	CA.ch08	17					Pf.ch02	149	13	242	2	10	6	12	434
Pepper	Chr2	CA.ch06	17					Pf.ch03	38	12	68	24	104	631	7	884
Pepper	Chr1	CA.ch07	17					Pf.ch04	13	10	58	313	9	3	8	414
Pepper	Chr7	CA.ch03	16					Pf.ch05	358	76	47	355	13	9	57	915
Pepper	Chr6	CA.ch02	16					Pf.ch06	165	190	154	4	33	7	8	561
Pepper	Chr2	CA.ch03	16					Pf.ch07	59	95	35	3	113	3	7	315
Pepper	Chr5	CA.ch08	15					Pf.ch08	178	39	69	5	68	8	6	373
Pepper	Chr7	CA.ch12	14					Pf.ch09	15	154	6	13	14	4	349	555
Pepper	Chr1	CA.ch09	14					Pf.ch10	48	14	18	1	10	5	181	277
Pepper	Chr7	CA.ch02	13					Pf.ch11	16	262	414	25	14	8	14	753
Pepper	Chr6	CA.ch07	13					Pf.ch12	36	11	6	176	119	24	4	376
Pepper	Chr3	CA.ch10	13					Petunia axillaris	3843	7992	9244	7903	6745	2437	6162	44326
Pepper	Chr5	CA.ch10	12					CM049419.1	3282	112	155	147	83	29	75	3883
Pepper	Chr5	CA.ch07	11					CM049420.1	67	7237	183	148	111	33	116	7895
Pepper	Chr4	CA.ch06	11					CM049421.1	113	167	8221	222	127	46	140	9036
Pepper	Chr3	CA.ch04	11					CM049422.1	114	178	246	6961	170	42	195	7906
Pepper	Chr2	CA.ch09	11					CM049423.1	73	115	170	120	6097	40	107	6722
Pepper	Chr7	CA.ch04	10					CM049424.1	72	58	43	94	27	2212	38	2544
Pepper	Chr6	CA.ch11	10					CM049425.1	122	125	226	211	130	35	5491	6340
Pepper	Chr5	CA.ch04	10					Pepper	1163	955	1220	950	714	1017	672	6691
Pepper	Chr4	CA.ch11	10					CA.ch01	39	71	74	17	110	179	253	743
Pepper	Chr3	CA.ch09	9					CA.ch02	195	93	41	349	17	16	13	724
Pepper	Chr7	CA.ch11	8					CA.ch03	38	16	587	8	168	93	16	926
Pepper	Chr7	CA.ch09	8					CA.ch04	24	36	11	297	10	99	10	487
Pepper	Chr6	CA.ch10	8					CA.ch05	161	110	56	6	20	4	5	362
Pepper	Chr4	CA.ch03	8					CA.ch06	158	17	253	11	57	6	20	522
Pepper	Chr6	CA.ch06	6					CA.ch07	17	415	19	42	11	13	17	534
Pepper	Chr4	CA.ch05	6					CA.ch08	29	35	17	34	15	491	88	709
Pepper	Chr7	CA.ch05	5					CA.ch09	14	11	9	166	79	81	8	368
Pepper	Chr4	CA.ch12	5					CA.ch10	21	100	13	5	12	8	220	379
Pepper	Chr4	CA.ch10	5					CA.ch11	284	20	112	10	19	10	8	463
Pepper	Chr6	CA.ch05	4					CA.ch12	183	31	28	5	196	17	14	474
Tobacco	Chr6	Nb.ch01	646
Tobacco	Chr3	Nb.ch03	517
Tobacco	Chr3	Nb.ch13	405
Tobacco	Chr6	Nb.ch11	355
Tobacco	Chr4	Nb.ch19	333
Tobacco	Chr7	Nb.ch17	285
Tobacco	Chr4	Nb.ch02	261
Tobacco	Chr2	Nb.ch15	245
Tobacco	Chr7	Nb.ch10	241
Tobacco	Chr5	Nb.ch06	230
Tobacco	Chr1	Nb.ch18	218
Tobacco	Chr4	Nb.ch04	212
Tobacco	Chr2	Nb.ch05	188
Tobacco	Chr2	Nb.ch12	185
Tobacco	Chr4	Nb.ch05	179
Tobacco	Chr2	Nb.ch07	179
Tobacco	Chr1	Nb.ch19	174
Tobacco	Chr6	Nb.ch06	173
Tobacco	Chr3	Nb.ch09	169
Tobacco	Chr5	Nb.ch16	167
Tobacco	Chr1	Nb.ch08	154
Tobacco	Chr3	Nb.ch17	138
Tobacco	Chr4	Nb.ch12	137
Tobacco	Chr1	Nb.ch02	133
Tobacco	Chr1	Nb.ch07	132
Tobacco	Chr2	Nb.ch10	130
Tobacco	Chr4	Nb.ch15	126
Tobacco	Chr3	Nb.ch16	126
Tobacco	Chr4	Nb.ch14	125
Tobacco	Chr7	Nb.ch15	124
Tobacco	Chr3	Nb.ch14	124
Tobacco	Chr4	Nb.ch18	122
Tobacco	Chr2	Nb.ch13	122
Tobacco	Chr6	Nb.ch16	121
Tobacco	Chr1	Nb.ch13	121
Tobacco	Chr2	Nb.ch18	114
Tobacco	Chr3	Nb.ch07	113
Tobacco	Chr5	Nb.ch09	112
Tobacco	Chr3	Nb.ch08	111
Tobacco	Chr1	Nb.ch14	106
Tobacco	Chr1	Nb.ch04	105
Tobacco	Chr1	Nb.ch17	101
Tobacco	Chr5	Nb.ch11	97
Tobacco	Chr5	Nb.ch12	96
Tobacco	Chr1	Nb.ch16	95
Tobacco	Chr1	Nb.ch09	95
Tobacco	Chr5	Nb.ch08	94
Tobacco	Chr2	Nb.ch02	94
Tobacco	Chr6	Nb.ch17	93
Tobacco	Chr1	Nb.ch15	93
Tobacco	Chr7	Nb.ch09	89
Tobacco	Chr5	Nb.ch01	89
Tobacco	Chr1	Nb.ch12	86
Tobacco	Chr7	Nb.ch07	84
Tobacco	Chr7	Nb.ch13	82
Tobacco	Chr2	Nb.ch08	80
Tobacco	Chr1	Nb.ch05	80
Tobacco	Chr5	Nb.ch10	77
Tobacco	Chr2	Nb.ch04	77
Tobacco	Chr6	Nb.ch14	74
Tobacco	Chr2	Nb.ch14	70
Tobacco	Chr2	Nb.ch16	69
Tobacco	Chr3	Nb.ch11	68
Tobacco	Chr4	Nb.ch17	67
Tobacco	Chr2	Nb.ch17	67
Tobacco	Chr5	Nb.ch02	65
Tobacco	Chr5	Nb.ch19	63
Tobacco	Chr7	Nb.ch14	60
Tobacco	Chr5	Nb.ch18	60
Tobacco	Chr3	Nb.ch06	57
Tobacco	Chr1	Nb.ch06	57
Tobacco	Chr7	Nb.ch16	55
Tobacco	Chr1	Nb.ch11	55
Tobacco	Chr1	Nb.ch10	55
Tobacco	Chr1	Nb.ch03	55
Tobacco	Chr3	Nb.ch15	53
Tobacco	Chr3	Nb.ch04	43
Tobacco	Chr7	Nb.ch19	42
Tobacco	Chr7	Nb.ch08	42
Tobacco	Chr3	Nb.ch12	41
Tobacco	Chr2	Nb.ch03	38
Tobacco	Chr6	Nb.ch05	37
Tobacco	Chr6	Nb.ch19	34
Tobacco	Chr5	Nb.ch13	33
Tobacco	Chr5	Nb.ch03	32
Tobacco	Chr4	Nb.ch16	31
Tobacco	Chr2	Nb.ch11	31
Tobacco	Chr1	Nb.ch00	31
Tobacco	Chr3	Nb.ch05	29
Tobacco	Chr3	Nb.ch00	29
Tobacco	Chr6	Nb.ch00	27
Tobacco	Chr4	Nb.ch06	27
Tobacco	Chr7	Nb.ch02	26
Tobacco	Chr3	Nb.ch10	26
Tobacco	Chr5	Nb.ch05	25
Tobacco	Chr6	Nb.ch18	24
Tobacco	Chr4	Nb.ch00	23
Tobacco	Chr5	Nb.ch00	21
Tobacco	Chr3	Nb.ch02	21
Tobacco	Chr7	Nb.ch00	20
Tobacco	Chr2	Nb.ch00	19
Tobacco	Chr6	Nb.ch09	18
Tobacco	Chr5	Nb.ch15	17
Tobacco	Chr6	Nb.ch10	16
Tobacco	Chr2	Nb.ch19	16
Tobacco	Chr3	Nb.ch19	15
Tobacco	Chr7	Nb.ch12	14
Tobacco	Chr7	Nb.ch05	14
Tobacco	Chr5	Nb.ch14	13
Tobacco	Chr5	Nb.ch07	13
Tobacco	Chr4	Nb.ch08	12
Tobacco	Chr2	Nb.ch06	12
Tobacco	Chr2	Nb.ch01	12
Tobacco	Chr7	Nb.ch01	11
Tobacco	Chr5	Nb.ch04	11
Tobacco	Chr4	Nb.ch11	11
Tobacco	Chr2	Nb.ch09	11
Tobacco	Chr5	Nb.ch17	10
Tobacco	Chr1	Nb.ch01	10
Tobacco	Chr6	Nb.ch13	9
Tobacco	Chr6	Nb.ch12	9
Tobacco	Chr4	Nb.ch07	9
Tobacco	Chr4	Nb.ch03	9
Tobacco	Chr3	Nb.ch18	9
Tobacco	Chr6	Nb.ch15	8
Tobacco	Chr6	Nb.ch07	8
Tobacco	Chr4	Nb.ch10	7
Tobacco	Chr4	Nb.ch09	7
Tobacco	Chr7	Nb.ch06	6
Tobacco	Chr7	Nb.ch03	6
Tobacco	Chr6	Nb.ch08	6
Tobacco	Chr6	Nb.ch03	6
Tobacco	Chr4	Nb.ch13	6
Tobacco	Chr7	Nb.ch11	5
Tobacco	Chr6	Nb.ch04	5
Tobacco	Chr6	Nb.ch02	5
Tobacco	Chr3	Nb.ch01	5
Tobacco	Chr7	Nb.ch18	4
Tobacco	Chr4	Nb.ch01	4
Tobacco	Chr7	Nb.ch04	3
Petunia axillaris	Chr3	CM049421.1	8221
Petunia axillaris	Chr2	CM049420.1	7237
Petunia axillaris	Chr4	CM049422.1	6961
Petunia axillaris	Chr5	CM049423.1	6097
Petunia axillaris	Chr7	CM049425.1	5491
Petunia axillaris	Chr1	CM049419.1	3282
Petunia axillaris	Chr6	CM049424.1	2212
Petunia axillaris	Chr3	CM049422.1	246
Petunia axillaris	Chr3	CM049425.1	226
Petunia axillaris	Chr4	CM049421.1	222
Petunia axillaris	Chr4	CM049425.1	211
Petunia axillaris	Chr7	CM049422.1	195
Petunia axillaris	Chr3	CM049420.1	183
Petunia axillaris	Chr2	CM049422.1	178
Petunia axillaris	Chr5	CM049422.1	170
Petunia axillaris	Chr3	CM049423.1	170
Petunia axillaris	Chr2	CM049421.1	167
Petunia axillaris	Chr3	CM049419.1	155
Petunia axillaris	Chr4	CM049420.1	148
Petunia axillaris	Chr4	CM049419.1	147
Petunia axillaris	Chr7	CM049421.1	140
Petunia axillaris	Chr5	CM049425.1	130
Petunia axillaris	Chr5	CM049421.1	127
Petunia axillaris	Chr2	CM049425.1	125
Petunia axillaris	Chr1	CM049425.1	122
Petunia axillaris	Chr4	CM049423.1	120
Petunia axillaris	Chr7	CM049420.1	116
Petunia axillaris	Chr2	CM049423.1	115
Petunia axillaris	Chr1	CM049422.1	114
Petunia axillaris	Chr1	CM049421.1	113
Petunia axillaris	Chr2	CM049419.1	112
Petunia axillaris	Chr5	CM049420.1	111
Petunia axillaris	Chr7	CM049423.1	107
Petunia axillaris	Chr4	CM049424.1	94
Petunia axillaris	Chr5	CM049419.1	83
Petunia axillaris	Chr7	CM049419.1	75
Petunia axillaris	Chr1	CM049423.1	73
Petunia axillaris	Chr1	CM049424.1	72
Petunia axillaris	Chr1	CM049420.1	67
Petunia axillaris	Chr2	CM049424.1	58
Petunia axillaris	Chr6	CM049421.1	46
Petunia axillaris	Chr3	CM049424.1	43
Petunia axillaris	Chr6	CM049422.1	42
Petunia axillaris	Chr6	CM049423.1	40
Petunia axillaris	Chr7	CM049424.1	38
Petunia axillaris	Chr6	CM049425.1	35
Petunia axillaris	Chr6	CM049420.1	33
Petunia axillaris	Chr6	CM049419.1	29
Petunia axillaris	Chr5	CM049424.1	27
Potato	Chr6	ST4.ch01	718
Potato	Chr3	ST4.ch03	614
Potato	Chr2	ST4.ch07	503
Potato	Chr4	ST4.ch02	407
Potato	Chr7	ST4.ch08	380
Potato	Chr4	ST4.ch04	327
Potato	Chr1	ST4.ch05	316
Potato	Chr5	ST4.ch12	311
Potato	Chr3	ST4.ch06	285
Potato	Chr7	ST4.ch10	264
Potato	Chr1	ST4.ch11	242
Potato	Chr4	ST4.ch09	204
Potato	Chr1	ST4.ch02	200
Potato	Chr6	ST4.ch09	191
Potato	Chr1	ST4.ch06	191
Potato	Chr5	ST4.ch09	160
Potato	Chr5	ST4.ch01	141
Potato	Chr2	ST4.ch05	135
Potato	Chr1	ST4.ch04	130
Potato	Chr2	ST4.ch08	129
Potato	Chr2	ST4.ch02	123
Potato	Chr3	ST4.ch11	116
Potato	Chr6	ST4.ch03	109
Potato	Chr2	ST4.ch10	105
Potato	Chr3	ST4.ch01	92
Potato	Chr5	ST4.ch04	82
Potato	Chr5	ST4.ch06	71
Potato	Chr3	ST4.ch04	68
Potato	Chr2	ST4.ch11	57
Potato	Chr1	ST4.ch12	57
Potato	Chr1	ST4.ch01	46
Potato	Chr3	ST4.ch02	43
Potato	Chr4	ST4.ch01	33
Potato	Chr4	ST4.ch07	31
Potato	Chr4	ST4.ch11	28
Potato	Chr1	ST4.ch03	27
Potato	Chr5	ST4.ch11	25
Potato	Chr3	ST4.ch12	21
Potato	Chr1	ST4.ch10	21
Potato	Chr1	ST4.ch07	21
Potato	Chr2	ST4.ch12	20
Potato	Chr1	ST4.ch09	19
Potato	Chr2	ST4.ch04	18
Potato	Chr7	ST4.ch07	17
Potato	Chr7	ST4.ch06	17
Potato	Chr7	ST4.ch01	16
Potato	Chr5	ST4.ch02	16
Potato	Chr5	ST4.ch03	15
Potato	Chr3	ST4.ch09	15
Potato	Chr6	ST4.ch12	14
Potato	Chr5	ST4.ch10	14
Potato	Chr2	ST4.ch06	13
Potato	Chr7	ST4.ch04	12
Potato	Chr4	ST4.ch10	12
Potato	Chr3	ST4.ch07	12
Potato	Chr2	ST4.ch01	12
Potato	Chr1	ST4.ch08	12
Potato	Chr7	ST4.ch12	11
Potato	Chr7	ST4.ch02	11
Potato	Chr6	ST4.ch06	11
Potato	Chr3	ST4.ch10	11
Potato	Chr7	ST4.ch09	10
Potato	Chr6	ST4.ch11	10
Potato	Chr6	ST4.ch07	10
Potato	Chr5	ST4.ch08	10
Potato	Chr5	ST4.ch07	10
Potato	Chr5	ST4.ch05	10
Potato	Chr4	ST4.ch05	10
Potato	Chr3	ST4.ch05	10
Potato	Chr7	ST4.ch03	9
Potato	Chr6	ST4.ch02	9
Potato	Chr4	ST4.ch08	9
Potato	Chr3	ST4.ch08	9
Potato	Chr2	ST4.ch09	9
Potato	Chr6	ST4.ch08	7
Potato	Chr6	ST4.ch05	7
Potato	Chr4	ST4.ch03	7
Potato	Chr2	ST4.ch03	7
Potato	Chr7	ST4.ch11	6
Potato	Chr7	ST4.ch05	6
Potato	Chr4	ST4.ch06	5
Potato	Chr6	ST4.ch10	3
Potato	Chr6	ST4.ch04	3
Potato	Chr4	ST4.ch12	3
Tomato	Chr6	SL4.ch01	597
Tomato	Chr3	SL4.ch03	527
Tomato	Chr2	SL4.ch07	419
Tomato	Chr4	SL4.ch02	337
Tomato	Chr7	SL4.ch08	313
Tomato	Chr4	SL4.ch04	273
Tomato	Chr1	SL4.ch05	266
Tomato	Chr5	SL4.ch12	251
Tomato	Chr7	SL4.ch10	227
Tomato	Chr3	SL4.ch06	224
Tomato	Chr1	SL4.ch11	208
Tomato	Chr1	SL4.ch02	179
Tomato	Chr4	SL4.ch09	172
Tomato	Chr6	SL4.ch09	169
Tomato	Chr1	SL4.ch06	137
Tomato	Chr5	SL4.ch09	133
Tomato	Chr1	SL4.ch04	117
Tomato	Chr2	SL4.ch05	115
Tomato	Chr2	SL4.ch02	103
Tomato	Chr5	SL4.ch01	102
Tomato	Chr2	SL4.ch08	101
Tomato	Chr3	SL4.ch11	93
Tomato	Chr6	SL4.ch03	85
Tomato	Chr2	SL4.ch10	80
Tomato	Chr3	SL4.ch01	78
Tomato	Chr3	SL4.ch04	67
Tomato	Chr5	SL4.ch04	66
Tomato	Chr5	SL4.ch06	56
Tomato	Chr1	SL4.ch12	50
Tomato	Chr2	SL4.ch11	45
Tomato	Chr3	SL4.ch02	33
Tomato	Chr1	SL4.ch01	30
Tomato	Chr4	SL4.ch11	27
Tomato	Chr4	SL4.ch01	27
Tomato	Chr5	SL4.ch11	25
Tomato	Chr4	SL4.ch07	23
Tomato	Chr1	SL4.ch03	21
Tomato	Chr7	SL4.ch07	14
Tomato	Chr3	SL4.ch12	13
Tomato	Chr3	SL4.ch05	13
Tomato	Chr2	SL4.ch04	13
Tomato	Chr1	SL4.ch08	13
Tomato	Chr1	SL4.ch07	13
Tomato	Chr7	SL4.ch02	12
Tomato	Chr5	SL4.ch02	12
Tomato	Chr2	SL4.ch03	12
Tomato	Chr1	SL4.ch09	12
Tomato	Chr7	SL4.ch06	11
Tomato	Chr6	SL4.ch07	11
Tomato	Chr2	SL4.ch01	11
Tomato	Chr3	SL4.ch07	10
Tomato	Chr7	SL4.ch01	9
Tomato	Chr4	SL4.ch10	9
Tomato	Chr3	SL4.ch10	9
Tomato	Chr2	SL4.ch12	9
Tomato	Chr2	SL4.ch06	9
Tomato	Chr1	SL4.ch10	9
Tomato	Chr5	SL4.ch10	8
Tomato	Chr5	SL4.ch03	8
Tomato	Chr3	SL4.ch09	8
Tomato	Chr2	SL4.ch09	8
Tomato	Chr7	SL4.ch09	7
Tomato	Chr6	SL4.ch11	7
Tomato	Chr6	SL4.ch02	7
Tomato	Chr5	SL4.ch08	7
Tomato	Chr5	SL4.ch07	7
Tomato	Chr4	SL4.ch05	7
Tomato	Chr3	SL4.ch08	7
Tomato	Chr7	SL4.ch12	6
Tomato	Chr7	SL4.ch04	6
Tomato	Chr6	SL4.ch12	6
Tomato	Chr6	SL4.ch06	6
Tomato	Chr7	SL4.ch11	5
Tomato	Chr7	SL4.ch05	5
Tomato	Chr7	SL4.ch03	5
Tomato	Chr6	SL4.ch10	5
Tomato	Chr4	SL4.ch08	4
Tomato	Chr6	SL4.ch08	3
Tomato	Chr6	SL4.ch04	3
Tomato	Chr4	SL4.ch12	3
Tomato	Chr6	SL4.ch05	2
Tomato	Chr5	SL4.ch05	2
Tomato	Chr4	SL4.ch03	2
Tomato	Chr4	SL4.ch06	1
Physalis	Chr6	Pf.ch03	631
Physalis	Chr3	Pf.ch11	414
Physalis	Chr1	Pf.ch05	358
Physalis	Chr4	Pf.ch05	355
Physalis	Chr7	Pf.ch09	349
Physalis	Chr4	Pf.ch04	313
Physalis	Chr2	Pf.ch11	262
Physalis	Chr3	Pf.ch02	242
Physalis	Chr6	Pf.ch01	230
Physalis	Chr2	Pf.ch06	190
Physalis	Chr5	Pf.ch01	182
Physalis	Chr7	Pf.ch10	181
Physalis	Chr1	Pf.ch08	178
Physalis	Chr4	Pf.ch12	176
Physalis	Chr1	Pf.ch06	165
Physalis	Chr3	Pf.ch06	154
Physalis	Chr2	Pf.ch09	154
Physalis	Chr1	Pf.ch02	149
Physalis	Chr5	Pf.ch12	119
Physalis	Chr5	Pf.ch07	113
Physalis	Chr5	Pf.ch03	104
Physalis	Chr2	Pf.ch07	95
Physalis	Chr2	Pf.ch05	76
Physalis	Chr3	Pf.ch08	69
Physalis	Chr5	Pf.ch08	68
Physalis	Chr3	Pf.ch03	68
Physalis	Chr1	Pf.ch07	59
Physalis	Chr3	Pf.ch04	58
Physalis	Chr7	Pf.ch05	57
Physalis	Chr1	Pf.ch10	48
Physalis	Chr3	Pf.ch05	47
Physalis	Chr2	Pf.ch08	39
Physalis	Chr1	Pf.ch03	38
Physalis	Chr1	Pf.ch12	36
Physalis	Chr3	Pf.ch07	35
Physalis	Chr5	Pf.ch06	33
Physalis	Chr4	Pf.ch11	25
Physalis	Chr6	Pf.ch12	24
Physalis	Chr4	Pf.ch03	24
Physalis	Chr3	Pf.ch10	18
Physalis	Chr1	Pf.ch11	16
Physalis	Chr1	Pf.ch09	15
Physalis	Chr7	Pf.ch11	14
Physalis	Chr5	Pf.ch11	14
Physalis	Chr5	Pf.ch09	14
Physalis	Chr2	Pf.ch10	14
Physalis	Chr5	Pf.ch05	13
Physalis	Chr4	Pf.ch09	13
Physalis	Chr2	Pf.ch02	13
Physalis	Chr1	Pf.ch04	13
Physalis	Chr1	Pf.ch01	13
Physalis	Chr7	Pf.ch02	12
Physalis	Chr2	Pf.ch03	12
Physalis	Chr3	Pf.ch01	11
Physalis	Chr2	Pf.ch12	11
Physalis	Chr2	Pf.ch01	11
Physalis	Chr5	Pf.ch10	10
Physalis	Chr5	Pf.ch02	10
Physalis	Chr2	Pf.ch04	10
Physalis	Chr7	Pf.ch01	9
Physalis	Chr6	Pf.ch05	9
Physalis	Chr5	Pf.ch04	9
Physalis	Chr7	Pf.ch06	8
Physalis	Chr7	Pf.ch04	8
Physalis	Chr6	Pf.ch11	8
Physalis	Chr6	Pf.ch08	8
Physalis	Chr7	Pf.ch07	7
Physalis	Chr7	Pf.ch03	7
Physalis	Chr6	Pf.ch06	7
Physalis	Chr7	Pf.ch08	6
Physalis	Chr6	Pf.ch02	6
Physalis	Chr3	Pf.ch12	6
Physalis	Chr3	Pf.ch09	6
Physalis	Chr6	Pf.ch10	5
Physalis	Chr4	Pf.ch08	5
Physalis	Chr4	Pf.ch01	5
Physalis	Chr7	Pf.ch12	4
Physalis	Chr6	Pf.ch09	4
Physalis	Chr4	Pf.ch06	4
Physalis	Chr6	Pf.ch07	3
Physalis	Chr6	Pf.ch04	3
Physalis	Chr4	Pf.ch07	3
Physalis	Chr4	Pf.ch02	2
Physalis	Chr4	Pf.ch10	1

### Sheet: FigS5 Additional
QRY	pepper	tomato	Link_Number
Pepper	CA.ch02	SL4.ch02	1823
Pepper	CA.ch03	SL4.ch03	1442			Sum of Link_Number	Tomato
Pepper	CA.ch08	SL4.ch01	1300			Row Labels	SL4.ch01	SL4.ch02	SL4.ch03	SL4.ch04	SL4.ch05	SL4.ch06	SL4.ch07	SL4.ch08	SL4.ch09	SL4.ch10	SL4.ch11	SL4.ch12	Grand Total
Pepper	CA.ch06	SL4.ch06	1261			Petunia	1708	1366	1320	1090	820	888	994	896	1018	694	820	676	12290
Pepper	CA.ch07	SL4.ch07	1077			Chr1	60	358	42	234	532	274	26	26	24	18	416	100	2110
Pepper	CA.ch01	SL4.ch01	856			Chr2	22	206	24	26	230	18	838	202	16	160	90	18	1850
Pepper	CA.ch10	SL4.ch10	768			Chr3	156	66	1054	134	26	448	20	14	16	18	186	26	2164
Pepper	CA.ch01	SL4.ch08	739			Chr4	54	674	4	546	14	2	46	8	344	18	54	6	1770
Pepper	CA.ch04	SL4.ch04	732			Chr5	204	24	16	132	4	112	14	14	266	16	50	502	1354
Pepper	CA.ch09	SL4.ch09	558			Chr6	1194	14	170	6	4	12	22	6	338	10	14	12	1802
Pepper	CA.ch03	SL4.ch09	531			Chr7	18	24	10	12	10	22	28	626	14	454	10	12	1240
Pepper	CA.ch11	SL4.ch05	491			Pepper	2271	1924	1756	1450	1016	1376	1219	1155	1202	908	1115	914	16306
Pepper	CA.ch11	SL4.ch11	441			CA.ch01	856	12	18	23	23	38	22	739	15	19	9	27	1801
Pepper	CA.ch12	SL4.ch12	439			CA.ch02	12	1823	17	7	12	10	17	4	8	9	7	12	1938
Pepper	CA.ch05	SL4.ch04	393			CA.ch03	21	16	1442	13	19	8	19	8	531	17	20	119	2233
Pepper	CA.ch12	SL4.ch11	388			CA.ch04	8	7	209	732	23	4	11	9	7	13	161	35	1219
Pepper	CA.ch05	SL4.ch05	367			CA.ch05	10	6	7	393	367	5	15	10	7	8	30	13	871
Pepper	CA.ch08	SL4.ch08	313			CA.ch06	20	9	8	23	16	1261	13	15	12	16	16	15	1424
Pepper	CA.ch04	SL4.ch03	209			CA.ch07	9	9	7	20	6	7	1077	12	14	5	6	21	1193
Pepper	CA.ch09	SL4.ch12	207			CA.ch08	1300	4	10	7	8	8	6	313	8	17	10	3	1694
Pepper	CA.ch12	SL4.ch04	196			CA.ch09	8	14	8	8	8	5	7	9	558	10	9	207	851
Pepper	CA.ch04	SL4.ch11	161			CA.ch10	9	12	11	13	18	7	8	7	19	768	18	14	904
Pepper	CA.ch03	SL4.ch12	119			CA.ch11	9	5	8	15	491	11	8	10	7	10	441	9	1024
Pepper	CA.ch01	SL4.ch06	38			CA.ch12	9	7	11	196	25	12	16	19	16	16	388	439	1154
Pepper	CA.ch04	SL4.ch12	35			Potato	6378	4719	5021	4685	3802	4127	4091	4059	4062	3837	3849	3859	52489
Pepper	CA.ch05	SL4.ch11	30			ST4.ch01	5685	58	66	86	75	60	80	69	83	92	72	73	6499
Pepper	CA.ch01	SL4.ch12	27			ST4.ch02	52	4254	54	36	44	31	37	36	45	61	36	35	4721
Pepper	CA.ch12	SL4.ch05	25			ST4.ch03	74	43	4412	63	77	48	53	81	46	65	48	55	5065
Pepper	CA.ch06	SL4.ch04	23			ST4.ch04	60	44	81	4086	88	46	97	69	76	78	54	68	4847
Pepper	CA.ch04	SL4.ch05	23			ST4.ch05	48	29	51	41	3133	25	38	39	58	46	42	53	3603
Pepper	CA.ch01	SL4.ch05	23			ST4.ch06	75	41	41	56	43	3705	41	56	60	69	46	69	4302
Pepper	CA.ch01	SL4.ch04	23			ST4.ch07	66	30	42	57	44	24	3479	43	49	52	67	57	4010
Pepper	CA.ch01	SL4.ch07	22			ST4.ch08	66	39	67	57	69	38	58	3455	49	64	56	48	4066
Pepper	CA.ch07	SL4.ch12	21			ST4.ch09	68	69	74	64	64	46	44	61	3471	58	47	60	4126
Pepper	CA.ch03	SL4.ch01	21			ST4.ch10	63	23	44	62	75	34	56	61	44	3139	36	44	3681
Pepper	CA.ch07	SL4.ch04	20			ST4.ch11	45	32	39	42	32	22	48	43	41	57	3295	38	3734
Pepper	CA.ch06	SL4.ch01	20			ST4.ch12	76	57	50	35	58	48	60	46	40	56	50	3259	3835
Pepper	CA.ch03	SL4.ch11	20
Pepper	CA.ch12	SL4.ch08	19
Pepper	CA.ch10	SL4.ch09	19
Pepper	CA.ch03	SL4.ch07	19
Pepper	CA.ch03	SL4.ch05	19
Pepper	CA.ch01	SL4.ch10	19
Pepper	CA.ch10	SL4.ch11	18
Pepper	CA.ch10	SL4.ch05	18
Pepper	CA.ch01	SL4.ch03	18
Pepper	CA.ch08	SL4.ch10	17
Pepper	CA.ch03	SL4.ch10	17
Pepper	CA.ch02	SL4.ch07	17
Pepper	CA.ch02	SL4.ch03	17
Pepper	CA.ch12	SL4.ch10	16
Pepper	CA.ch12	SL4.ch09	16
Pepper	CA.ch12	SL4.ch07	16
Pepper	CA.ch06	SL4.ch11	16
Pepper	CA.ch06	SL4.ch10	16
Pepper	CA.ch06	SL4.ch05	16
Pepper	CA.ch03	SL4.ch02	16
Pepper	CA.ch11	SL4.ch04	15
Pepper	CA.ch06	SL4.ch12	15
Pepper	CA.ch06	SL4.ch08	15
Pepper	CA.ch05	SL4.ch07	15
Pepper	CA.ch01	SL4.ch09	15
Pepper	CA.ch10	SL4.ch12	14
Pepper	CA.ch09	SL4.ch02	14
Pepper	CA.ch07	SL4.ch09	14
Pepper	CA.ch10	SL4.ch04	13
Pepper	CA.ch06	SL4.ch07	13
Pepper	CA.ch05	SL4.ch12	13
Pepper	CA.ch04	SL4.ch10	13
Pepper	CA.ch03	SL4.ch04	13
Pepper	CA.ch12	SL4.ch06	12
Pepper	CA.ch10	SL4.ch02	12
Pepper	CA.ch07	SL4.ch08	12
Pepper	CA.ch06	SL4.ch09	12
Pepper	CA.ch02	SL4.ch12	12
Pepper	CA.ch02	SL4.ch05	12
Pepper	CA.ch02	SL4.ch01	12
Pepper	CA.ch01	SL4.ch02	12
Pepper	CA.ch12	SL4.ch03	11
Pepper	CA.ch11	SL4.ch06	11
Pepper	CA.ch10	SL4.ch03	11
Pepper	CA.ch04	SL4.ch07	11
Pepper	CA.ch11	SL4.ch10	10
Pepper	CA.ch11	SL4.ch08	10
Pepper	CA.ch09	SL4.ch10	10
Pepper	CA.ch08	SL4.ch11	10
Pepper	CA.ch08	SL4.ch03	10
Pepper	CA.ch05	SL4.ch08	10
Pepper	CA.ch05	SL4.ch01	10
Pepper	CA.ch02	SL4.ch06	10
Pepper	CA.ch12	SL4.ch01	9
Pepper	CA.ch11	SL4.ch12	9
Pepper	CA.ch11	SL4.ch01	9
Pepper	CA.ch10	SL4.ch01	9
Pepper	CA.ch09	SL4.ch11	9
Pepper	CA.ch09	SL4.ch08	9
Pepper	CA.ch07	SL4.ch02	9
Pepper	CA.ch07	SL4.ch01	9
Pepper	CA.ch06	SL4.ch02	9
Pepper	CA.ch04	SL4.ch08	9
Pepper	CA.ch02	SL4.ch10	9
Pepper	CA.ch01	SL4.ch11	9
Pepper	CA.ch11	SL4.ch07	8
Pepper	CA.ch11	SL4.ch03	8
Pepper	CA.ch10	SL4.ch07	8
Pepper	CA.ch09	SL4.ch05	8
Pepper	CA.ch09	SL4.ch04	8
Pepper	CA.ch09	SL4.ch03	8
Pepper	CA.ch09	SL4.ch01	8
Pepper	CA.ch08	SL4.ch09	8
Pepper	CA.ch08	SL4.ch06	8
Pepper	CA.ch08	SL4.ch05	8
Pepper	CA.ch06	SL4.ch03	8
Pepper	CA.ch05	SL4.ch10	8
Pepper	CA.ch04	SL4.ch01	8
Pepper	CA.ch03	SL4.ch08	8
Pepper	CA.ch03	SL4.ch06	8
Pepper	CA.ch02	SL4.ch09	8
Pepper	CA.ch12	SL4.ch02	7
Pepper	CA.ch11	SL4.ch09	7
Pepper	CA.ch10	SL4.ch08	7
Pepper	CA.ch10	SL4.ch06	7
Pepper	CA.ch09	SL4.ch07	7
Pepper	CA.ch08	SL4.ch04	7
Pepper	CA.ch07	SL4.ch06	7
Pepper	CA.ch07	SL4.ch03	7
Pepper	CA.ch05	SL4.ch09	7
Pepper	CA.ch05	SL4.ch03	7
Pepper	CA.ch04	SL4.ch09	7
Pepper	CA.ch04	SL4.ch02	7
Pepper	CA.ch02	SL4.ch11	7
Pepper	CA.ch02	SL4.ch04	7
Pepper	CA.ch08	SL4.ch07	6
Pepper	CA.ch07	SL4.ch11	6
Pepper	CA.ch07	SL4.ch05	6
Pepper	CA.ch05	SL4.ch02	6
Pepper	CA.ch11	SL4.ch02	5
Pepper	CA.ch09	SL4.ch06	5
Pepper	CA.ch07	SL4.ch10	5
Pepper	CA.ch05	SL4.ch06	5
Pepper	CA.ch08	SL4.ch02	4
Pepper	CA.ch04	SL4.ch06	4
Pepper	CA.ch02	SL4.ch08	4
Pepper	CA.ch08	SL4.ch12	3
Potato	ST4.ch01	SL4.ch01	5685
Potato	ST4.ch03	SL4.ch03	4412
Potato	ST4.ch02	SL4.ch02	4254
Potato	ST4.ch04	SL4.ch04	4086
Potato	ST4.ch06	SL4.ch06	3705
Potato	ST4.ch07	SL4.ch07	3479
Potato	ST4.ch09	SL4.ch09	3471
Potato	ST4.ch08	SL4.ch08	3455
Potato	ST4.ch11	SL4.ch11	3295
Potato	ST4.ch12	SL4.ch12	3259
Potato	ST4.ch10	SL4.ch10	3139
Potato	ST4.ch05	SL4.ch05	3133
Potato	ST4.ch04	SL4.ch07	97
Potato	ST4.ch01	SL4.ch10	92
Potato	ST4.ch04	SL4.ch05	88
Potato	ST4.ch01	SL4.ch04	86
Potato	ST4.ch01	SL4.ch09	83
Potato	ST4.ch04	SL4.ch03	81
Potato	ST4.ch03	SL4.ch08	81
Potato	ST4.ch01	SL4.ch07	80
Potato	ST4.ch04	SL4.ch10	78
Potato	ST4.ch03	SL4.ch05	77
Potato	ST4.ch12	SL4.ch01	76
Potato	ST4.ch04	SL4.ch09	76
Potato	ST4.ch10	SL4.ch05	75
Potato	ST4.ch06	SL4.ch01	75
Potato	ST4.ch01	SL4.ch05	75
Potato	ST4.ch09	SL4.ch03	74
Potato	ST4.ch03	SL4.ch01	74
Potato	ST4.ch01	SL4.ch12	73
Potato	ST4.ch01	SL4.ch11	72
Potato	ST4.ch09	SL4.ch02	69
Potato	ST4.ch08	SL4.ch05	69
Potato	ST4.ch06	SL4.ch12	69
Potato	ST4.ch06	SL4.ch10	69
Potato	ST4.ch04	SL4.ch08	69
Potato	ST4.ch01	SL4.ch08	69
Potato	ST4.ch09	SL4.ch01	68
Potato	ST4.ch04	SL4.ch12	68
Potato	ST4.ch08	SL4.ch03	67
Potato	ST4.ch07	SL4.ch11	67
Potato	ST4.ch08	SL4.ch01	66
Potato	ST4.ch07	SL4.ch01	66
Potato	ST4.ch01	SL4.ch03	66
Potato	ST4.ch03	SL4.ch10	65
Potato	ST4.ch09	SL4.ch05	64
Potato	ST4.ch09	SL4.ch04	64
Potato	ST4.ch08	SL4.ch10	64
Potato	ST4.ch10	SL4.ch01	63
Potato	ST4.ch03	SL4.ch04	63
Potato	ST4.ch10	SL4.ch04	62
Potato	ST4.ch10	SL4.ch08	61
Potato	ST4.ch09	SL4.ch08	61
Potato	ST4.ch02	SL4.ch10	61
Potato	ST4.ch12	SL4.ch07	60
Potato	ST4.ch09	SL4.ch12	60
Potato	ST4.ch06	SL4.ch09	60
Potato	ST4.ch04	SL4.ch01	60
Potato	ST4.ch01	SL4.ch06	60
Potato	ST4.ch12	SL4.ch05	58
Potato	ST4.ch09	SL4.ch10	58
Potato	ST4.ch08	SL4.ch07	58
Potato	ST4.ch05	SL4.ch09	58
Potato	ST4.ch01	SL4.ch02	58
Potato	ST4.ch12	SL4.ch02	57
Potato	ST4.ch11	SL4.ch10	57
Potato	ST4.ch08	SL4.ch04	57
Potato	ST4.ch07	SL4.ch12	57
Potato	ST4.ch07	SL4.ch04	57
Potato	ST4.ch12	SL4.ch10	56
Potato	ST4.ch10	SL4.ch07	56
Potato	ST4.ch08	SL4.ch11	56
Potato	ST4.ch06	SL4.ch08	56
Potato	ST4.ch06	SL4.ch04	56
Potato	ST4.ch03	SL4.ch12	55
Potato	ST4.ch04	SL4.ch11	54
Potato	ST4.ch02	SL4.ch03	54
Potato	ST4.ch05	SL4.ch12	53
Potato	ST4.ch03	SL4.ch07	53
Potato	ST4.ch07	SL4.ch10	52
Potato	ST4.ch02	SL4.ch01	52
Potato	ST4.ch05	SL4.ch03	51
Potato	ST4.ch12	SL4.ch11	50
Potato	ST4.ch12	SL4.ch03	50
Potato	ST4.ch08	SL4.ch09	49
Potato	ST4.ch07	SL4.ch09	49
Potato	ST4.ch12	SL4.ch06	48
Potato	ST4.ch11	SL4.ch07	48
Potato	ST4.ch08	SL4.ch12	48
Potato	ST4.ch05	SL4.ch01	48
Potato	ST4.ch03	SL4.ch11	48
Potato	ST4.ch03	SL4.ch06	48
Potato	ST4.ch09	SL4.ch11	47
Potato	ST4.ch12	SL4.ch08	46
Potato	ST4.ch09	SL4.ch06	46
Potato	ST4.ch06	SL4.ch11	46
Potato	ST4.ch05	SL4.ch10	46
Potato	ST4.ch04	SL4.ch06	46
Potato	ST4.ch03	SL4.ch09	46
Potato	ST4.ch11	SL4.ch01	45
Potato	ST4.ch02	SL4.ch09	45
Potato	ST4.ch10	SL4.ch12	44
Potato	ST4.ch10	SL4.ch09	44
Potato	ST4.ch10	SL4.ch03	44
Potato	ST4.ch09	SL4.ch07	44
Potato	ST4.ch07	SL4.ch05	44
Potato	ST4.ch04	SL4.ch02	44
Potato	ST4.ch02	SL4.ch05	44
Potato	ST4.ch11	SL4.ch08	43
Potato	ST4.ch07	SL4.ch08	43
Potato	ST4.ch06	SL4.ch05	43
Potato	ST4.ch03	SL4.ch02	43
Potato	ST4.ch11	SL4.ch04	42
Potato	ST4.ch07	SL4.ch03	42
Potato	ST4.ch05	SL4.ch11	42
Potato	ST4.ch11	SL4.ch09	41
Potato	ST4.ch06	SL4.ch07	41
Potato	ST4.ch06	SL4.ch03	41
Potato	ST4.ch06	SL4.ch02	41
Potato	ST4.ch05	SL4.ch04	41
Potato	ST4.ch12	SL4.ch09	40
Potato	ST4.ch11	SL4.ch03	39
Potato	ST4.ch08	SL4.ch02	39
Potato	ST4.ch05	SL4.ch08	39
Potato	ST4.ch11	SL4.ch12	38
Potato	ST4.ch08	SL4.ch06	38
Potato	ST4.ch05	SL4.ch07	38
Potato	ST4.ch02	SL4.ch07	37
Potato	ST4.ch10	SL4.ch11	36
Potato	ST4.ch02	SL4.ch11	36
Potato	ST4.ch02	SL4.ch08	36
Potato	ST4.ch02	SL4.ch04	36
Potato	ST4.ch12	SL4.ch04	35
Potato	ST4.ch02	SL4.ch12	35
Potato	ST4.ch10	SL4.ch06	34
Potato	ST4.ch11	SL4.ch05	32
Potato	ST4.ch11	SL4.ch02	32
Potato	ST4.ch02	SL4.ch06	31
Potato	ST4.ch07	SL4.ch02	30
Potato	ST4.ch05	SL4.ch02	29
Potato	ST4.ch05	SL4.ch06	25
Potato	ST4.ch07	SL4.ch06	24
Potato	ST4.ch10	SL4.ch02	23
Potato	ST4.ch11	SL4.ch06	22
Petunia	Chr6	SL4.ch01	597
Petunia	Chr3	SL4.ch03	527
Petunia	Chr2	SL4.ch07	419
Petunia	Chr4	SL4.ch02	337
Petunia	Chr7	SL4.ch08	313
Petunia	Chr4	SL4.ch04	273
Petunia	Chr1	SL4.ch05	266
Petunia	Chr5	SL4.ch12	251
Petunia	Chr7	SL4.ch10	227
Petunia	Chr3	SL4.ch06	224
Petunia	Chr1	SL4.ch11	208
Petunia	Chr1	SL4.ch02	179
Petunia	Chr4	SL4.ch09	172
Petunia	Chr6	SL4.ch09	169
Petunia	Chr1	SL4.ch06	137
Petunia	Chr5	SL4.ch09	133
Petunia	Chr1	SL4.ch04	117
Petunia	Chr2	SL4.ch05	115
Petunia	Chr2	SL4.ch02	103
Petunia	Chr5	SL4.ch01	102
Petunia	Chr2	SL4.ch08	101
Petunia	Chr3	SL4.ch11	93
Petunia	Chr6	SL4.ch03	85
Petunia	Chr2	SL4.ch10	80
Petunia	Chr3	SL4.ch01	78
Petunia	Chr3	SL4.ch04	67
Petunia	Chr5	SL4.ch04	66
Petunia	Chr5	SL4.ch06	56
Petunia	Chr1	SL4.ch12	50
Petunia	Chr2	SL4.ch11	45
Petunia	Chr3	SL4.ch02	33
Petunia	Chr1	SL4.ch01	30
Petunia	Chr4	SL4.ch11	27
Petunia	Chr4	SL4.ch01	27
Petunia	Chr5	SL4.ch11	25
Petunia	Chr4	SL4.ch07	23
Petunia	Chr1	SL4.ch03	21
Petunia	Chr7	SL4.ch07	14
Petunia	Chr3	SL4.ch12	13
Petunia	Chr3	SL4.ch05	13
Petunia	Chr2	SL4.ch04	13
Petunia	Chr1	SL4.ch08	13
Petunia	Chr1	SL4.ch07	13
Petunia	Chr7	SL4.ch02	12
Petunia	Chr5	SL4.ch02	12
Petunia	Chr2	SL4.ch03	12
Petunia	Chr1	SL4.ch09	12
Petunia	Chr7	SL4.ch06	11
Petunia	Chr6	SL4.ch07	11
Petunia	Chr2	SL4.ch01	11
Petunia	Chr3	SL4.ch07	10
Petunia	Chr7	SL4.ch01	9
Petunia	Chr4	SL4.ch10	9
Petunia	Chr3	SL4.ch10	9
Petunia	Chr2	SL4.ch12	9
Petunia	Chr2	SL4.ch06	9
Petunia	Chr1	SL4.ch10	9
Petunia	Chr5	SL4.ch10	8
Petunia	Chr5	SL4.ch03	8
Petunia	Chr3	SL4.ch09	8
Petunia	Chr2	SL4.ch09	8
Petunia	Chr7	SL4.ch09	7
Petunia	Chr6	SL4.ch11	7
Petunia	Chr6	SL4.ch02	7
Petunia	Chr5	SL4.ch08	7
Petunia	Chr5	SL4.ch07	7
Petunia	Chr4	SL4.ch05	7
Petunia	Chr3	SL4.ch08	7
Petunia	Chr7	SL4.ch12	6
Petunia	Chr7	SL4.ch04	6
Petunia	Chr6	SL4.ch12	6
Petunia	Chr6	SL4.ch06	6
Petunia	Chr7	SL4.ch11	5
Petunia	Chr7	SL4.ch05	5
Petunia	Chr7	SL4.ch03	5
Petunia	Chr6	SL4.ch10	5
Petunia	Chr4	SL4.ch08	4
Petunia	Chr6	SL4.ch08	3
Petunia	Chr6	SL4.ch04	3
Petunia	Chr4	SL4.ch12	3
Petunia	Chr6	SL4.ch05	2
Petunia	Chr5	SL4.ch05	2
Petunia	Chr4	SL4.ch03	2
Petunia	Chr4	SL4.ch06	1
Petunia	Chr6	SL4.ch01	597
Petunia	Chr3	SL4.ch03	527
Petunia	Chr2	SL4.ch07	419
Petunia	Chr4	SL4.ch02	337
Petunia	Chr7	SL4.ch08	313
Petunia	Chr4	SL4.ch04	273
Petunia	Chr1	SL4.ch05	266
Petunia	Chr5	SL4.ch12	251
Petunia	Chr7	SL4.ch10	227
Petunia	Chr3	SL4.ch06	224
Petunia	Chr1	SL4.ch11	208
Petunia	Chr1	SL4.ch02	179
Petunia	Chr4	SL4.ch09	172
Petunia	Chr6	SL4.ch09	169
Petunia	Chr1	SL4.ch06	137
Petunia	Chr5	SL4.ch09	133
Petunia	Chr1	SL4.ch04	117
Petunia	Chr2	SL4.ch05	115
Petunia	Chr2	SL4.ch02	103
Petunia	Chr5	SL4.ch01	102
Petunia	Chr2	SL4.ch08	101
Petunia	Chr3	SL4.ch11	93
Petunia	Chr6	SL4.ch03	85
Petunia	Chr2	SL4.ch10	80
Petunia	Chr3	SL4.ch01	78
Petunia	Chr3	SL4.ch04	67
Petunia	Chr5	SL4.ch04	66
Petunia	Chr5	SL4.ch06	56
Petunia	Chr1	SL4.ch12	50
Petunia	Chr2	SL4.ch11	45
Petunia	Chr3	SL4.ch02	33
Petunia	Chr1	SL4.ch01	30
Petunia	Chr4	SL4.ch11	27
Petunia	Chr4	SL4.ch01	27
Petunia	Chr5	SL4.ch11	25
Petunia	Chr4	SL4.ch07	23
Petunia	Chr1	SL4.ch03	21
Petunia	Chr7	SL4.ch07	14
Petunia	Chr3	SL4.ch12	13
Petunia	Chr3	SL4.ch05	13
Petunia	Chr2	SL4.ch04	13
Petunia	Chr1	SL4.ch08	13
Petunia	Chr1	SL4.ch07	13
Petunia	Chr7	SL4.ch02	12
Petunia	Chr5	SL4.ch02	12
Petunia	Chr2	SL4.ch03	12
Petunia	Chr1	SL4.ch09	12
Petunia	Chr7	SL4.ch06	11
Petunia	Chr6	SL4.ch07	11
Petunia	Chr2	SL4.ch01	11
Petunia	Chr3	SL4.ch07	10
Petunia	Chr7	SL4.ch01	9
Petunia	Chr4	SL4.ch10	9
Petunia	Chr3	SL4.ch10	9
Petunia	Chr2	SL4.ch12	9
Petunia	Chr2	SL4.ch06	9
Petunia	Chr1	SL4.ch10	9
Petunia	Chr5	SL4.ch10	8
Petunia	Chr5	SL4.ch03	8
Petunia	Chr3	SL4.ch09	8
Petunia	Chr2	SL4.ch09	8
Petunia	Chr7	SL4.ch09	7
Petunia	Chr6	SL4.ch11	7
Petunia	Chr6	SL4.ch02	7
Petunia	Chr5	SL4.ch08	7
Petunia	Chr5	SL4.ch07	7
Petunia	Chr4	SL4.ch05	7
Petunia	Chr3	SL4.ch08	7
Petunia	Chr7	SL4.ch12	6
Petunia	Chr7	SL4.ch04	6
Petunia	Chr6	SL4.ch12	6
Petunia	Chr6	SL4.ch06	6
Petunia	Chr7	SL4.ch11	5
Petunia	Chr7	SL4.ch05	5
Petunia	Chr7	SL4.ch03	5
Petunia	Chr6	SL4.ch10	5
Petunia	Chr4	SL4.ch08	4
Petunia	Chr6	SL4.ch08	3
Petunia	Chr6	SL4.ch04	3
Petunia	Chr4	SL4.ch12	3
Petunia	Chr6	SL4.ch05	2
Petunia	Chr5	SL4.ch05	2
Petunia	Chr4	SL4.ch03	2
Petunia	Chr4	SL4.ch06	1
